# PPMO-mediated exon skipping induces uniform sarcolemmal dystrophin rescue with dose-dependent restoration of circulating microRNA biomarkers and muscle biophysical properties

**DOI:** 10.1101/2022.01.25.477672

**Authors:** Katarzyna Chwalenia, Jacopo Oieni, Joanna Zemła, Małgorzata Lekka, Nina Ahlskog, Anna M.L. Coenen-Stass, Graham McClorey, Matthew J.A. Wood, Yulia Lomonosova, Thomas C. Roberts

**Affiliations:** Department of Paediatrics, University of Oxford, South Parks Road, Oxford, OX1 3QX, UK; Department of Biophysical Microstructures, Institute of Nuclear Physics, Polish Academy of Sciences, PL-31342 Kraków, Poland; Department of Physiology, Anatomy and Genetics, University of Oxford, South Parks Road, Oxford, OX1 3QX, UK; MDUK Oxford Neuromuscular Centre, South Parks Road, Oxford, OX1 3QX, UK

**Keywords:** Duchenne muscular dystrophy, biomarkers, miRNA, myomiR, extracellular, *mdx*, exon skipping, PPMO

## Abstract

Duchenne muscular dystrophy (DMD) is a paediatric muscle-wasting disorder caused by genetic loss of the gene encoding the dystrophin protein. Therapies that restore dystrophin expression are presumed to correct the disease, with antisense-mediated exon skipping being the leading approach. In this study, we aimed to determine whether exon skipping using a peptide-phosphorodiamidate morpholino oligonucleotide (PPMO) conjugate results in dose-dependent restoration of uniform dystrophin localization, together with correction of putative DMD serum and muscle biomarkers. To this end, dystrophin-deficient *mdx* mice were treated with a PPMO (Pip9b2-PMO) designed to induce *Dmd* exon 23 skipping and dystrophin rescue at single, ascending intravenous doses (3, 6, or 12 mg/kg) and sacrificed two weeks later. Dose-dependent exon skipping and dystrophin protein restoration were observed. Importantly, dystrophin expression was uniformly distributed at the sarcolemma of corrected myofibers at all doses. The abundance of serum microRNA biomarkers (i.e. miR-1a-3p, miR-133a-3p, miR-206-3p, miR-483-3p) and creatinine kinase were restored towards wild-type levels after treatment in a dose-dependent manner. All biomarkers were strongly anti-correlated with both exon skipping level and dystrophin expression. Dystrophin rescue was also strongly positively correlated with muscle stiffness (i.e. Young’s modulus) as determined by atomic force microscopy (AFM) nanoindentation assay. These data demonstrate that PPMO-mediated exon skipping generates myofibers with uniform dystrophin expression, and that both serum miRNA biomarkers and muscle AFM have potential utility as pharmacodynamic biomarkers of dystrophin restoration therapy in the context of DMD.
