## Supplementary File 1 for "PPMO-mediated exon skipping induces uniform sarcolemmal dystrophin rescue with dose-dependent restoration of circulating microRNA biomarkers and muscle biophysical properties"

### Sheet: Sheet1
First Author	Year	Title	TaqMan	miRCURY	miScript	miRcute	NCode VILO	ReverTra Ace	TaqMan + 1 other method	Notes
Yuasa	2008	MicroRNA-206 Is Highly Expressed in Newly Formed Muscle Fibers: Implications Regarding Potential for Muscle Regeneration and Maturation in Muscular Dystrophy	X
Greco	2009	Common micro-RNA signature in skeletal muscle damage and regeneration induced by Duchenne muscular dystrophy and acute ischemia	X
Cacchiarelli	2010	MicroRNAs involved in molecular circuitries relevant for the Duchenne muscular dystrophy pathogenesis are controlled by the dystrophin/nNOS pathway	X
Nakasa	2010	Acceleration of muscle regeneration by local injection of muscle‐specific microRNAs in rat skeletal muscle injury model	X
Alexander	2011	Regulation of DMD pathology by an ankyrin-encoded miRNA	X
Cacchiarelli	2011	miRNAs as serum biomarkers for Duchenne muscular dystrophy			X
Cacchiarelli	2011	miR‐31 modulates dystrophin expression: new implications for Duchenne muscular dystrophy therapy			X
Koutalianos	2011	Expression of miR-1, miR-133a, miR-133b and miR-206 increases during development of human skeletal muscle	X
Mizuno	2011	Identification of muscle-specific microRNAs in serum of muscular dystrophy animal models: promising novel blood-based markers for muscular dystrophy	X
Cheung	2012	Maintenance of muscle stem-cell quiescence by microRNA-489	X
Goyenvalle	2012	Rescue of severely affected dystrophin/utrophin-deficient mice through scAAV-U7snRNA-mediated exon skipping	X
Roberts	2012	Expression analysis in multiple muscle groups and serum reveals complexity in the microRNA transcriptome of the mdx mouse with implications for therapy	X
Wang	2012	Loss of miR-29 in Myoblasts Contributes to Dystrophic Muscle Pathogenesis	X
Roberts	2013	Extracellular microRNAs are dynamic non-vesicular biomarkers of muscle turnover							X	TaqMan and miRCURY
Vignier	2013	Distinctive serum miRNA profile in mouse models of striated muscular pathologies							X	TaqMan and miRCURY
Zaharieva	2013	Dystromirs as serum biomarkers for monitoring the disease severity in Duchenne muscular Dystrophy	X
Alexander	2014	MicroRNA-486–dependent modulation of DOCK3/PTEN/AKT signaling pathways improves muscular dystrophy–associated symptoms	X
Fortere	2014	Myotube-derived exosomal miRNAs downregulate Sirtuin1 in myoblasts during muscle cell differentiation	X
Gomes	2014	Circulating miR-1, miR-133a, and miR-206 levels are increased after a half-marathon run	X
Holmberg	2014	Laminin α2 chain-deficiency is associated with microRNA deregulation in skeletal muscle and plasma		X
Hu	2014	Serum miR‐206 and other muscle‐specific microRNAs as non‐invasive biomarkers for Duchenne muscular dystrophy						X
Jeanson-leh	2014	Serum profiling identifies novel muscle miRNA and cardiomyopathy-related miRNA biomarkers in Golden Retriever muscular dystrophy dogs and Duchenne muscular dystrophy patients							X	TaqMan and miRCURY
Li	2014	Circulating Muscle-specific miRNAs in Duchenne Muscular Dystrophy Patients				X
Matsuzaka	2014	Three novel serum biomarkers, miR-1, miR-133a, and miR-206 for Limb-girdle muscular dystrophy, Facioscapulohumeral muscular dystrophy, and Becker muscular dystrophy	X
Roberts	2014	Assessment of RT-qPCR normalization strategies for accurate quantification of extracellular microRNAs in murine serum	X
Roberts	2014	Detection and quantification of extracellular microRNAs in murine biofluids	X
Toivonen	2014	MicroRNA-206: A Potential Circulating Biomarker Candidate for Amyotrophic Lateral Sclerosis	X
Betts	2015	Prevention of exercised induced cardiomyopathy following Pip-PMO treatment in dystrophic mdx mice	X
Fiorillo	2015	TNF‐α‐induced microRNAs control dystrophin expression in Becker muscular dystrophy	X
Koutalianos	2015	MyoD transcription factor induces myogenesis by inhibiting Twist-1 through miR-206	X
Koutalianos	2015	Elevated Muscle-Specific miRNAs in Serum of Myotonic Dystrophy Patients Relate to Muscle Disease Progress	X
Roberts	2015	Multi-level omics analysis in a murine model of dystrophin loss and therapeutic restoration	X
Zanotti	2015	Opposing roles of miR-21 and miR-29 in the progression of fibrosis in Duchenne muscular dystrophy			X
Anya-Segura	2016	Serum Levels of MicroRNA-206 and Novel Mini-STR Assays for Carrier Detection in Duchenne Muscular Dystrophy	X
Becker	2016	Identification of cardiomyopathy associated circulating miRNA biomarkers in patients with muscular dystrophy using a complementary cardiovascular magnetic resonance and plasma profiling approach	X
Coenen-Stass	2016	Selective release of muscle-specific, extracellular microRNAs during myogenic differentiation	X
Isareli	2016	Circulating miRNAs are generic and versatile therapeutic monitoring biomarkers in muscular dystrophies		X
Matsuzaka	2016	Characterization and Functional Analysis of Extracellular Vesicles and Muscle-Abundant miRNAs (miR-1, miR-133a, and miR-206) in C2C12 Myocytes and mdx Mice	X
Perfetti	2016	Plasma microRNAs as biomarkers for myotonic dystrophy type 1	X
Perfetti	2016	Validation of plasma microRNAs as biomarkers for myotonic dystrophy type 1	X
Robriquet	2016	Identification in GRMD dog muscle of critical miRNAs involved in pathophysiology and effects associated with MuStem cell transplantation	X
Coenen-Stass	2017	Comprehensive RNA-sequencing analysis in serum and muscle reveals novel small RNA signatures with biomarker potential for DMD	X
Fry	2017	Myogenic Progenitor Cells Control Extracellular Matrix Production by Fibroblasts during Skeletal Muscle Hypertrophy			X
Koutsoulidou	2017	Identification of exosomal muscle-specific miRNAs in serum of myotonic dystrophy patients relating to muscle disease progress	X
Llano-Diez	2017	Digital PCR quantification of miR-30c and miR-181a as serum biomarkers for Duchenne muscular dystrophy	X
Catapano	2018	Altered Levels of MicroRNA-9, -206, and -132 in Spinal Muscular Atrophy and Their Response to Antisense Oligonucleotide Therapy	X
Catapano	2018	Downregulation of miRNA-29, -23 and -21 in urine of Duchenne muscular dystrophy patients							X	TaqMan Advanced and miRCURY
D'Agostino	2018	Role of miR-200c in Myogenic Differentiation Impairment via p66Shc: Implication in Skeletal Muscle Regeneration of Dystrophic mdx Mice	X
Fiorillo	2018	Muscle miRNAome shows suppression of chronic inflammatory miRNAs with both prednisone and vamorolone	X
Florian	2018	Identification of Cardiomyopathy-Associated Circulating miRNA Biomarkers in Muscular Dystrophy Female Carriers Using a Complementary Cardiac Imaging and Plasma Profiling Approach	X
Guilbaud	2018	miR-708-5p and miR-34c-5p are involved in nNOS regulation in dystrophic context							X	TaqMan and miRCURY
Kozakowska	2018	Lack of Heme Oxygenase-1 Induces Inflammatory Reaction and Proliferation of Muscle Satellite Cells after Cardiotoxin-Induced Skeletal Muscle Injury					X
Pietraszek-Gremplewicz	2018	Heme Oxygenase-1 Influences Satellite Cells and Progression of Duchenne Muscular Dystrophy in Mice		X
Zanotti	2018	Exosomes and exosomal miRNAs from muscle-derived fibroblasts promote skeletal muscle fibrosis			X
Coenen-Stass	2019	Extracellular microRNAs exhibit sequence-dependent stability and cellular release kinetics	X
Morgoulis	2019	sPIF promotes myoblast differentiation and utrophin expression while inhibiting fibrosis in Duchenne muscular dystrophy via the H19/miR-675/let-7 and miR-21 pathways	X
Verma	2019	Inhibition of microRNA-92a increases blood vessels and satellite cells in skeletal muscle but does not improve duchenne muscular dystrophy-related phenotype in mdx mice			X
Catapano	2020	Novel free-circulating and extracellular vesicle-derived miRNAs dysregulated in Duchenne muscular dystrophy							X	TaqMan and miRCURY
Kinder	2020	Muscle Weakness in Myositis: MicroRNA-Mediated Dystrophin Reduction in a Myositis Mouse Model and Human Muscle Biopsies	X
Mousa	2020	Circulating MicroRNAs in Duchenne Muscular Dystrophy			X
Sandona	2020	HDAC inhibitors tune miRNAs in extracellular vesicles of dystrophic muscle-resident mesenchymal cells	X
Trifunov	2020	Longitudinal Study of Three microRNAs in Duchenne Muscular Dystrophy and Becker Muscular Dystrophy	X
van Westering	2020	Uniform sarcolemmal dystrophin expression is required to prevent extracellular microRNA release and improve dystrophic pathology	X
van Westering	2020	Mutation-independent proteomic signatures of pathological progression in murine models of Duchenne muscular dystrophy	X
Zhang	2020	Serum MyomiRs as Biomarkers for Female Carriers of Duchenne/Becker Muscular Dystrophy				X
Dobrowolny	2021	A longitudinal study defined circulating microRNAs as reliable biomarkers for disease prognosis and progression in ALS human patients		X
Hightower	2021	miR-486 is an epigenetic modulator of Duchenne muscular dystrophy pathologies	X
Mytidou	2021	Muscle-derived exosomes encapsulate myomiRs and are involved in local skeletal muscle tissue communication	X
